# Fast and accurate reference-guided scaffolding of draft genomes

**DOI:** 10.1101/519637

**Authors:** Michael Alonge, Sebastian Soyk, Srividya Ramakrishnan, Xingang Wang, Sara Goodwin, Fritz J. Sedlazeck, Zachary B Lippman, Michael C. Schatz

## Abstract

**Background:** As the number of new genome assemblies continues to grow, there is increasing demand for methods to coalesce contigs from draft assemblies into pseudomolecules. Most current methods use genetic maps, optical maps, chromatin conformation (Hi-C), or other long-range linking data, however these data are expensive and analysis methods often fail to accurately order and orient a high percentage of assembly contigs. Other approaches utilize alignments to a reference genome for ordering and orienting, however these tools rely on slow aligners and are not robust to repetitive contigs.

**Results:** We present RaGOO, an open-source reference-guided contig ordering and orienting tool that leverages the speed and sensitivity of Minimap2 to accurately achieve chromosome-scale assemblies in just minutes. With the pseudomolecules constructed, RaGOO identifies structural variants, including those spanning sequencing gaps that are not reported by alternative methods. We show that RaGOO accurately orders and orients contigs into nearly complete chromosomes based on *de novo* assemblies of Oxford Nanopore long-read sequencing from three wild and domesticated tomato genotypes, including the widely used M82 reference cultivar. We then demonstrate the scalability and utility of RaGOO with a pan-genome analysis of 103 *Arabidopsis thaliana* accessions by examining the structural variants detected in the newly assembled pseudomolecules. RaGOO is available open-source with an MIT license at https://github.com/malonge/RaGOO.

**Conclusions:** We demonstrate that with a highly contiguous assembly and a structurally accurate reference genome, reference-guided scaffolding with RaGOO outperforms error-prone reference-free methods and enable rapid pan-genome analysis.
