## Supplementary Table 1 for "Fast and accurate reference-guided scaffolding of draft genomes"

### Sheet: Sheet1
Assembly	# scaffolds/contigs	N50 (bp)	Total Sequence (bp)
Easy Scaffolds	1751	1579621	776505792
Easy Contigs	10593	123451	685720624
Hard Scaffolds	1604	1587209	776241593
Hard Contigs	10456	124354	685812284
