## Supplementary Table 2 for "Fast and accurate reference-guided scaffolding of draft genomes"

### Sheet: Sheet1
	Tool	% Genome Localized	% Contigs Localized	Avg. Normalized Ordering Edit Distance	Avg Frac Correct Adjacent Pairs in Ordering	Order Score	Run Time	# Cores
Easy Scaffolds	Chromosomer	92.8342	96.5163	0.0362889	0.929568	1.89328	1372m36.825s	8
	show-tiling	8.42797	47.6299	0.538636	0.238625	0.699989	436m5.585s	1
	RaGOO	99.9995	99.7716	0.00224036	0.995486	1.99325	1m56.853s	8
Easy Contigs	Chromosomer	99.977	99.915	0.000901192	0.998404	1.9975	1189m40.454s	8
	show-tiling	99.9269	99.6696	0.00343885	0.99423	1.99079	424m41.115s	1
	RaGOO	100	100	0.000558971	0.999122	1.99856	4m38.788s	8
Hard Scaffolds	Chromosomer	86.6541	91.3965	0.086912	0.83206	1.74515	1311m1.509s	8
	show-tiling	0.011221	0.623441	0.993215	0	0.00678504	420m59.305s	1
	RaGOO	99.9998	99.9377	0.000688705	0.998611	1.99792	1m57.677s	8
Hard Contigs	Chromosomer	96.7989	98.4124	0.0164024	0.968124	1.95172	1147m49.286s	8
	show-tiling	43.2324	64.3841	0.361243	0.470112	1.10887	423m36.984s	1
	RaGOO	99.9984	99.9904	0.00101624	0.998329	1.99731	4m21.272s	8
