## Supplementary Table 4 for "Fast and accurate reference-guided scaffolding of draft genomes"

### Sheet: M82
			Avg 1-1 ID(%)	Total 1-1 Length in Query (bp)	Total Indels
With Nanopolish	1 Round Pilon	Bowtie	99.24	703211328	3757761
		bwa	99.23	701936816	3666954
		ngm	99.07	699389567	4854851
	2 Round Pilon	Bowtie	99.33	707588993	3234667
		bwa	99.3	705691635	3306499
		ngm	99.13	704307671	4624147
	Just Nanopolish		98.12	635618401	8471780
Without Nanopolish	1 Round Pilon	Bowtie	99.45	721835669	1836306
		bwa	99.29	719047902	2542241
		ngm	99.3	719717376	2654920
	2 Round Pilon	Bowtie	99.56	731984216	1416803
		bwa	99.41	730063630	2265533
		ngm	99.43	732174604	2239190
	No polishing		96.94	616506073	15632053
