## Supplementary Table 5 for "Fast and accurate reference-guided scaffolding of draft genomes"

### Sheet: M821.2
Summary of the Maker results
Feature	Counts	N50 Length (bp)	Mean length (bp)	Minimun length (bp)	Maximum Length
gene	35957	6393	3463	63	55027
mRNA	35957	2147	1364.6	63	14311
CDS	158487	315	215.6	1	6688
exon	166825	533	293.1	1	11974
five_prime_UTR	21386	456	253.5	1	10342
three_prime_UTR	19886	773	466.6	1	11895
Breakdown of the masked repeats		Breakdown of the masked repeats
Repeat	Total Number of bps
DNA	26995455
LINE	10510024
LTR	296658263
LTR-COPIA	1040798
LTR-GYPSY	3196231
Other	175
Other_virus	42
RC	547580
Retroposon	1896824
SINE	1148807
Satellite	497368
Unknown	1428860
rRNA	175834
snRNA	12108
tRNA	31950
Comparison of M82 gene models to ITAG3.2 gene models
complete match intron chain	24652
contained in the reference	1561
single exon overlapping intron ( unspliced mRNA)	231
Fully contained in the reference intron	370
atleast one junction match	2838
other same strand overlap with reference exon	2143
No actual overlap ( possible polymerase run on )	178
intron match on the opposite strand ( likely mapping error )	36
None of the above, unknown, intergenic	3643
exon match on the opposite strand	305

### Sheet: BGV1.2
Summary of Maker Results
Feature	Counts	N50 Length (bp)	Mean length (bp)	Minimun length (bp)	Maximum Length
gene	34465	6547	3552.5	65	57151
mRNA	36392	2121	1366.6	65	14311
CDS	161253	313	214.8	1	6688
exon	167426	518	288.7	1	9608
five_prime_UTR	24169	414	234.3	1	7511
three_prime_UTR	22370	655	412.4	1	9505
Breakdown of the masked repeats
Repeat	Total Number of bps
DNA	25192929
LINE	10574645
LTR	288826679
LTR-COPIA	768377
LTR-GYPSY	3060456
Other	175
RC	515554
Retroposon	1763662
SINE	1059315
Satellite	295245
Unknown	1098380
rRNA	286817
snRNA	17603
tRNA	40499
Comparison of BGV1.2 gene models to ITAG3.2 gene models
complete match intron chain	23635
contained in the reference	1304
single exon overlapping intron ( unspliced mRNA)	235
Fully contained in the reference intron	488
atleast one junction match	4495
other same strand overlap with reference exon	2242
No actual overlap ( possible polymerase run on )	156
intron match on the opposite strand ( likely mapping error )	48
None of the above, unknown, intergenic	3478
exon match on the opposite strand	311

### Sheet: FLA1.2
Summary of Maker results
Feature	Counts	N50 Length (bp)	Mean length (bp)	Minimun length (bp)	Maximum Length
gene	35513	6381	3465.5	66	90463
mRNA	35513	2144	1366.9	66	21179
CDS	156060	314	215.4	1	6688
exon	164643	536	293.8	1	20993
five_prime_UTR	21345	457	254	1	7510
three_prime_UTR	20032	772	464.7	1	20811
Breakdown of the masked repeats
Repeat	Total Number of bps
DNA	26188337
LINE	10478185
LTR	285163445
LTR-COPIA	786251
LTR-GYPSY	3234845
Other	175
RC	529014
Retroposon	1825426
SINE	1096218
Satellite	380040
Unknown	1117082
rRNA	248512
snRNA	20318
tRNA	39773
Comparison of FLA1.2 gene models to ITAG3.2 gene models
complete match intron chain	24545
contained in the reference	1534
single exon overlapping intron ( unspliced mRNA)	248
Fully contained in the reference intron	428
atleast one junction match	2813
other same strand overlap with reference exon	2032
No actual overlap ( possible polymerase run on )	159
intron match on the opposite strand ( likely mapping error )	42
None of the above, unknown, intergenic	3442
exon match on the opposite strand	270
